# A Versatile Enhanced Freeze-Substitution Protocol for Volume Electron Microscopy

**DOI:** 10.1101/2022.05.05.490767

**Authors:** Sébastien Bélanger, Heather Berensmann, Valentina Baena, Keith Duncan, Blake C. Meyers, Kedar Narayan, Kirk J Czymmek

## Abstract

Volume electron microscopy, a powerful approach to generate large three-dimensional cell and tissue volumes at electron microscopy resolutions, is rapidly becoming a routine tool for understanding fundamental and applied biological questions. One of the enabling factors for its adoption has been the development of conventional fixation protocols with improved heavy metal staining. However, freeze-substitution with organic solvent-based fixation and staining has not realized the same level of benefit. Here, we report a straightforward approach including 2% osmium tetroxide, acetone and up to 3% water substitution fluid (compatible with traditional or fast freeze-substitution protocols), warm-up and transition from organic solvent to aqueous 2% OsO_4_. Once fully hydrated, samples were processed in aqueous based potassium ferrocyanide, thiocarbohydrazide, osmium tetroxide, uranyl acetate and lead acetate before resin infiltration and polymerization. We observed a consistent and substantial increase in heavy metal staining across diverse and difficult-to-fix test organisms and tissue types, including plant tissues, nematodes, yeast, and bacteria. Our approach opens new possibilities to combine the benefits of cryo-preservation with enhanced contrast for volume electron microscopy in diverse organisms.
