## Supplementary Data 2 for "A Versatile Enhanced Freeze-Substitution Protocol for Volume Electron Microscopy"

### Sheet: Sheet1
Sample Preparation Steps
Sample	Freezing Method	FS Fix	FS Solvent	Warm-up	Polar Solvent to Ageous Transition	Hua Protocol	KFeCN	TCH	OsO4	Pb aspartate	U acetate	Dehydration	Resin
Barley Root	Leics EM Ice HPF	2% Os04	97% acetone +3% water	Manual	to 2% Os04 in 0.1M Na cacodylate	Yes	2.5% in water	1% in water	1% in water	50°C	1% in water 4°C/50°C	Acetone/Propylene Oxide	Quetol 651 hard formulation
Barley Anther	Leics EM Ice HPF	2% Os04	97% acetone +3% water	Manual	to 2% Os04 in 0.1M Na cacodylate	Yes	2.5% in water	1% in water	1% in water	50°C	1% in water 4°C/50°C	Acetone/Propylene Oxide	Quetol 651 hard formulation
C elegans	Leics EM Ice HPF	1% Os04	97% acetone +3% water	QFS	to 2% Os04 in 0.1M Na cacodylate	Yes	2.5% in water	1% in water	1% in water	50°C	1% in water 4°C/50°C	Acetone	PolyBed hard formulation
C elegans	Leics EM Ice HPF	2% Os04	99% acetone + 1% water	AFS	None	No	X	X	X	X	1% in acetone room temp	Acetone	PolyBed hard formulation
S cerevisiae	Leics EM Ice HPF	1% Os04 + 1% Uac	90% acetone + 5% methanol + 5% water	QFS	to 2% Os04 in 0.1M Na cacodylate	Yes	2.5% in water	1% in water	1% in water	50°C	1% in water 4°C/50°C	Acetone	Quetol 651 hard formulation
S cerevisiae	Leics EM Ice HPF	1% Os04 + 1%glut	99% acetone + 1% water	AFS	None	No	X	X	X	X		Acetone	PolyBed hard formulation
AFS - Automated Freeze-Substitution, QFS = Quick Freeze-Substitution, KeFeCN = potassium ferocyanide, TCH = thiocarbohydrazide, OsO4 = osmium tetroxide, PB = lead, U = uranyl
