## Supplementary Data 3 for "A Versatile Enhanced Freeze-Substitution Protocol for Volume Electron Microscopy"

### Sheet: Sheet1
Samples and Image Conditions
Figure	Sample Type	Freeze-subsitution Protocol	Imaging Platform	vEM Platform/Mode	FCC N2 Settings (%)	X-Y resolution	Z-Resolution (slice thickness)	Image Pixel Resolution	Voltage (kV)	Beam Current	Dwell/Image-Time
2A	Barley Root	Manual FSaqOTO	ZEISS GeminisSEM300	Gatan 3-View 2XP w FCC	10	130nm	NA	3000x4000	5	1pA	3µs
2B	Barley Root	Manual FSaqOTO	ZEISS GeminisSEM300	Gatan 3-View 2XP w FCC	10	5nm	50nm	10000x10000	5	1pA	3µs
2C	Barley Root	Manual FSaqOTO	ZEISS GeminisSEM300	Gatan 3-View 2XP w FCC	10	5nm	50nm	10000x10000	5	1pA	3µs
2D	Barley Root	Manual FSaqOTO	ZEISS GeminisSEM300	Gatan 3-View 2XP w FCC	10	5nm	50nm	10000x10000	5	1pA	3µs
3A	Barley Anther	Manual FSaqOTO	ZEISS GeminisSEM300	Gatan 3-View 2XP w FCC	25	130nm	NA	4000x4000	5	1pA	4µs
3B	Barley Anther	Manual FSaqOTO	ZEISS GeminisSEM300	Gatan 3-View 2XP w FCC	35	5nm	50nm	10000x10000	5	1pA	3µs
3C	Barley Anther	Manual FSaqOTO	ZEISS GeminisSEM300	Gatan 3-View 2XP w FCC	35	5nm	50nm	10000x10000	5	1pA	3µs
3D	Barley Anther	Manual FSaqOTO	ZEISS GeminisSEM300	Gatan 3-View 2XP w FCC	35	5nm	50nm	10000x10000	5	1pA	3µs
3E	Barley Anther	Manual FSaqOTO	ZEISS GeminisSEM300	Gatan 3-View 2XP w FCC	35	5nm	50nm	10000x10000	5	1pA	3µs
Suppl_Video 1	Barley Anther	Manual FSaqOTO	ZEISS GeminisSEM300	Gatan 3-View 2XP w FCC	35	5nm	50nm	10000x10000	5	1pA	3µs
Suppl_Video 2	Yeast	QFSaqOTO	ZEISS CrossBeam550	Capella FIBSEM ATLAS 5	NA	5 nm	15nm	2661x626	1.5	1.5µA	3µs/1 line average
4A	Nematode	QFSaqOTO	ZEISS CrossBeam550	Brightfield STEM	NA	10nm	70nm	2048x2048	30	600pA	3µs/1 line average
4B	Nematode	AFSsolvOTO	ZEISS CrossBeam550	Brightfield STEM	NA	10nm	70nm	2048x2048	30	600pA	3µs/1 line average
4C	Nematode	QFSaqOTO	ZEISS CrossBeam550	Brightfield STEM	NA	3nm	70nm	2048x2048	30	600pA	3µs/1 line average
4D	Nematode	AFSsolvOTO	ZEISS CrossBeam550	Brightfield STEM	NA	3nm	70nm	2048x2048	30	600pA	3µs/1 line average
5A	Yeast	QFSaqOTO	ZEISS CrossBeam550	Brightfield STEM	NA	10nm	70nm	2048x2048	30	600pA	3µs/1 line average
5B	Yeast	AFSsolvOTO	ZEISS CrossBeam550	Brightfield STEM	NA	10nm	70nm	2048x2048	30	600pA	3µs/1 line average
5C	Yeast	QFSaqOTO	ZEISS CrossBeam550	TEM	NA	2nm	70nm	2048x2048	80
5D	Yeast	AFSsolvOTO	ZEISS CrossBeam550	TEM	NA	2nm	70nm	2048x2048	80
